# Histone H2A ubiquitination resulting from Brap loss of function connects multiple aging hallmarks and accelerates neurodegeneration

**DOI:** 10.1101/2020.10.22.341784

**Authors:** Y. Guo, A. A. Chomiak, Y. Hong, C. C. Lowe, W-C. Chan, J. Andrade, H. Pan, X. Zhou, E. Berezovski, E. S. Monuki, Y. Feng

**Author notes:** Kite Pharma, Santa Monica, CA 90404, U.S.A.

## Abstract

Aging is an intricate process that is characterized by multiple hallmarks including stem cell exhaustion, genome instability, epigenome alteration, impaired proteostasis, and cellular senescence. While each of these traits is detrimental at the cellular level, it remains unclear how they are interconnected to cause systemic organ deterioration. Here we show that abrogating Brap, a BRCA1 associated protein important for neurogenesis, results in cellular senescence with persistent DNA double-strand breaks and elevation of histone H2A mono- and poly-ubiquitination (H2Aub). The high H2Aub initiates histone proteolysis, leading to both epigenetic alteration and proteasome overflow. These defects induce neuroinflammation, impair proteostasis, accelerate neurodegeneration, and substantially shorten lifespan in mice carrying Brap deletions in the brain. We further show H2Aub is also increased in human brain tissues of Alzheimer’s disease. These data together suggest that chromatin aberrations mediated by H2Aub act as a nexus of multiple aging hallmarks and promote tissue-wide degeneration.
