## Supplementary material for "Histone H2A ubiquitination resulting from Brap loss of function connects multiple aging hallmarks and accelerates neurodegeneration": Antibody list

### Sheet: Sheet1
	Antibody	Manufacture	Cat #
	Cyclin A	Santa Cruz Biotechology	sc-751
	P19 Arf	Novus Biologicals	NB200-169
	p21 Cip1	Millipore	MAB88058
	p27 Kip1	Millipore	06-445
	p27 Kip ( Clone DCS-72.F6)	Thermo Fisher Sci	MS-256-P0
	p27Kip (F8)	Santa Cruz Biotechology	sc-1641
	NFkB p65	Cell Signaling Technology	4764
	phospho-NF-kB p65 (Ser365) (93H1)	Cell Signaling Technology	3033
	Ki67	Novo CASTRA	NCL-Ki67p
	Ki67	Affymetrix/eBioscience	14-5698
	Phospho-p53 (Ser15)	Abcam	ab1431
	Phospho-p53 (Ser15) (D4S1H)	Cell Signaling Technology	12571
	Phospho-p53 (Ser15) (16G8)	Cell Signaling Technology	9286
	Phospho-ATM(Ser1981)	Novus Biologicals	AF1655
	Phospho-ATR (Ser 428)	Cell Signaling Technology	2853
	53 BP1	Novus Biologicals	NB100-304
	Brca1	Santa Cruz Biotechology	sc-642
	Brca1	Novus Biologicals	MAB22101
	Brca1 (clone 8F7)	Novus Biologicals	NBP1-41186
	LC3B (G-9)	Santa Cruz Biotechnology	sc-376404
	LC3B	Cell Signaling Technology	2775
	LC3B	Novus Biologicals	NB100-2220
	p62SQSTM1	Novus Biologicals	MAB8028
	p62SQSTM1	GeneTex	GTX100685
	Fibronectin	BD Biosciences	610077
	Phospho-Tau (Thr181) 5H9L11	ThermoFisher Sci	701530
	Phospho-Tau (Ser416) D7U2P	Cell Signaling Technology	15013
	Phospho-Tau (Thr 217)	GeneScript	A00896
	Phospho-Tau (Ser396)	GeneScript	A01387
	Tau (Tau 46)	Santa Cruz	sc32274
	Tau (A10)	Santa Cruz	sc-390476
	Tau (TAU-5)	Santa Cruz	sc-58860
	Prp (6D11)	Santa Cruz	sc-58581
	Histone H1.0	Active Motif	61417
	Histone H1	Active Motif	39707
	Histone H1 (AE-4)	Santa Cruz Biotechnology	sc-8030
	Histone H2A	Cell Signaling Technology	12349
	Histone H2A	Cell Signaling Technology	2578
	Histone H2A, Clone C10037	MBL	D210-3
	Histone H2A	GeneTex	GTX129418
	Ubiquityl-Histone H2AK119	Cell Signaling Technology	8240
	Ubiquityl-Histone H2A Clone E6C5	Millipore	05-678
	Histone H2A.X	Active Motif	39689
	Histone H2A.Z	Cell Signaling Technology	2718
	phospho-Histone H2A.X (Ser139), clone JBW301	Millipore	05-636
	phospho-Histone H2A.X (Ser139)	Cell Signaling Technology	2577
	phospho-Histone H2A.X (Ser139)	Bethyl Laboratories	IHC-00059-3
	phospho-Histone H2A.X (Ser139) Clone 2F3	Biolegend	613401
	H2A.Y/macroH2A.1	Cell Signaling Technology	8551
	H2A.Y/macroH2A.1 Clone 866416	Novus Biologicals	MAB8318
	Histone H2B	Active Motif	39125
	Ubiquityl-Histone H2B K120	Active Motif	39623
	Histone H3	Active Motif	61799
	Histone H3K9me3	Abcam	ab8898
	Histone H3 (1G1)	Epigentek	A68386
	Histone H3.3	Novus Biologicals	NBP2-24697
	Histone H4	Active Motif	39269
	Histone H4	GeneTex	GTX129560
	Lamin B1	Abcam	ab16048
	Lamin B1 (M20)	Santa Cruz	sc-6217
	Lamin A/C	Cell Signaling Technology	4777
	Lamin A/C	BD Biosciences	612162
	Ring1B (D22F2)	Cell Signaling Technology	5694
	RNF168	Santa Cruz	sc-101125
	RNF168	Millipore	ABE367
	MMP1	GeneTex	GTX1000534
	MMP2	GeneTex	GTX104577
	MMP2	Proteintech	66366-1
	OPN	Novus Biologicals	AF808
	Pai1	Proteintech	13801-1-AP
	CD68 (F4/80)	affymetrix/eBioscience	14-4801-82
	CD68 (KP1)	Abcam	ab955
	Iba	Wako	019-19741
	GFAP	Abcam	ab7260
	GFAP (GA5)	Novus Biologicals	NBP2-29415
	NeuN	Cell Signaling Technology	24307
	NeuN, Clone A60	Milipore	MAB377
	Cleaved Caspase-3	Cell Signaling Technology	9661
	Cleaved Caspase-3	Cell Signaling Technology	9664
	Ubiquitin, Clone Ubi-1	Millipore	MAB1510
	Ubiquitin (Ubi-1)	Novus Biologicals	NB300-130
	Ubiquitin	Millipore	AB1690
	Multiubiquitin Chain, Clone FK1	Cayman Chemical	14219
	Multiubiquitin Chain, Clone FK2	Cayman Chemical	14220
	Ubiqutin K48 linkage specific	Millipore	05-1307
	Ubiqutin K63 linkage specific	Millipore	05-1313
	Ubiqutin K11 linkage	Millipore	MABS107-I
	20S Proteasome alpha 2 (B4)	Santa Cruz	sc-377148
	20S Proteasome beta 2 (D8)	Santa Cruz	sc-515066
	Nucleoporin p62	BD Biosciences	610497
	Smc1	Novus Biologicals	NB100-204
	GAPDH	Sigma	G9295
	Actin	Sigma	A2668
	Tubulin, alpha, clone B-5-1-2	Sigma	T6074
	Vinculin	Sigma	V9131
